# Universal functions of prion candidates across all three domains of life suggest a primeval role of protein self-templating

**DOI:** 10.1101/2022.05.30.493841

**Authors:** Tomasz Zajkowski, Michael D. Lee, Siddhant Sharma, Alec Vallota-Eastman, Mikołaj Kuska, Małgorzata Malczewska, Lynn J. Rothschild

## Abstract

Amyloid-based prions have simple structures, a wide phylogenetic distribution, and a plethora of functions in contemporary organisms, suggesting they may be an ancient phenomenon. However, this hypothesis has yet to be addressed with a systematic, computational, and experimental approach. Here we present a framework to help guide future experimental verification of candidate prions with conserved functions in order to understand their role in the early stages of evolution and potentially in the origins of life. We identified candidate prions in all high-quality proteomes available in UniProt computationally, assessed their phylogenomic distributions, and analyzed candidate-prion functional annotations. Of the 27,980,560 proteins scanned, 228,561 were identified as candidate prions (∼0.82%). Among these candidates, there were 84 Gene Ontology (GO) terms conserved across the 3 domains of life. We found that candidate prions with a possible role in adaptation were particularly well-represented within this group. We discuss unifying features of candidate prions to elucidate the primeval roles of prions and their associated functions. Candidate prions annotated as transcription factors, DNA binding, and kinases are particularly well suited to generating diverse responses to changes in their environment and could allow for adaptation and population expansion into more diverse environments. We hypothesized that these functions could be evolutionarily ancient, even if individual prion domains themselves are not evolutionarily conserved. Candidate prions annotated with these universally-occurring functions potentially represent the oldest extant prions on Earth and are therefore excellent experimental targets.
