## Supplemental Table 6 for "Universal functions of prion candidates across all three domains of life suggest a primeval role of protein self-templating"

domain	gene_ID	KO_ID	KO_function
archaea	UP000280918_A0A497LR72	K07218	nitrous oxidase accessory protein
archaea	UP000256864_A0A371NDQ5	K07218	nitrous oxidase accessory protein
archaea	UP000286269_A0A3R7CZQ4	K07218	nitrous oxidase accessory protein
archaea	UP000286269_A0A419JSE5	K07218	nitrous oxidase accessory protein
archaea	UP000280918_A0A497LTA2	NA	NA
archaea	UP000286269_A0A3R7DW87	K07218	nitrous oxidase accessory protein
archaea	UP000286269_A0A3R7I3X4	K07218	nitrous oxidase accessory protein
archaea	UP000286269_A0A419JAL9	K07218	nitrous oxidase accessory protein
archaea	UP000285139_A0A419KIL4	K07218	nitrous oxidase accessory protein
archaea	UP000286269_A0A419JS84	K07218	nitrous oxidase accessory protein
archaea	UP000286269_A0A3R7CWG0	K07218	nitrous oxidase accessory protein
archaea	UP000286269_A0A3R7D087	K07218	nitrous oxidase accessory protein
archaea	UP000285139_A0A3R7BB09	K07218	nitrous oxidase accessory protein
archaea	UP000286269_A0A3R7EYQ8	NA	NA
archaea	UP000276082_A0A497KZL3	NA	NA
archaea	UP000284844_A0A3R7CRG7	NA	NA
archaea	UP000074030_A0A139CSZ7	K07218	nitrous oxidase accessory protein
archaea	UP000251165_A0A315XF74	K07218	nitrous oxidase accessory protein
archaea	UP000283944_A0A419FSN2	NA	NA
archaea	UP000271454_A0A662L4Z8	K07218	nitrous oxidase accessory protein
archaea	UP000318456_A0A524CQ57	NA	NA
archaea	UP000286269_A0A3R7EK62	K07218	nitrous oxidase accessory protein
archaea	UP000233575_A0A2I0N6D3	NA	NA
archaea	UP000231213_A0A2H9PFE2	NA	NA
archaea	UP000509594_A0A7D5ECE3	NA	NA
archaea	UP000574486_A0A7C1I9J6	K07218	nitrous oxidase accessory protein
archaea	UP000019483_W9DMG2	K07218	nitrous oxidase accessory protein
archaea	UP000280319_A0A662LBL4	K07218	nitrous oxidase accessory protein
archaea	UP000250085_A0A2Z2N048	NA	NA
archaea	UP000268454_A0A662G578	K07218	nitrous oxidase accessory protein
archaea	UP000318456_A0A524CPR3	NA	NA
archaea	UP000579067_A0A7C3V8B2	NA	NA
archaea	UP000509594_A0A7D5E8H1	K07218	nitrous oxidase accessory protein
archaea	UP000226528_A0A2D6Q6A6	NA	NA
archaea	UP000318456_A0A524CP57	NA	NA
archaea	UP000319017_A0A523RI13	NA	NA
archaea	UP000272347_A0A662TE10	NA	NA
archaea	UP000033063_A0A0E3LVX7	K07218	nitrous oxidase accessory protein
archaea	UP000033063_A0A0E3RSX5	K07218	nitrous oxidase accessory protein
archaea	UP000319017_A0A523RFT8	NA	NA
archaea	UP000276044_A0A497REC0	NA	NA
archaea	UP000317680_A0A524EIA9	NA	NA
archaea	UP000228902_A0A2G9LNI9	NA	NA
archaea	UP000574486_A0A7C1E195	K07218	nitrous oxidase accessory protein
archaea	UP000574486_A0A7C1IL83	NA	NA
archaea	UP000317680_A0A524EEQ0	NA	NA
archaea	UP000218098_A0A223ZF01	K07218	nitrous oxidase accessory protein
archaea	UP000270630_A0A497S405	NA	NA
archaea	UP000285737_A0A3R7B5Q3	NA	NA
archaea	UP000266049_A0A3A4UZB4	NA	NA
archaea	UP000574486_A0A7C1IEF0	K07218	nitrous oxidase accessory protein
archaea	UP000266049_A0A3A4UXS9	NA	NA
archaea	UP000034397_A0A0F8ESS6	K07218	nitrous oxidase accessory protein
archaea	UP000277922_A0A662M092	NA	NA
archaea	UP000074030_A0A139CGR8	K07218	nitrous oxidase accessory protein
archaea	UP000034450_A0A0F8RPP5	K07218	nitrous oxidase accessory protein
archaea	UP000034220_A0A0F8D8Z3	K07218	nitrous oxidase accessory protein
archaea	UP000284636_A0A3R7ADQ1	K07218	nitrous oxidase accessory protein
archaea	UP000014066_R9SL48	K16030	ansamitocin polyketide synthase B
archaea	UP000034047_A0A0F8CTZ4	K07218	nitrous oxidase accessory protein
archaea	UP000315423_A0A533MNB6	K07218	nitrous oxidase accessory protein
archaea	UP000074030_A0A139CQ05	NA	NA
archaea	UP000031654_T2GIS8	K07218	nitrous oxidase accessory protein
archaea	UP000284636_A0A419JJW4	NA	NA
archaea	UP000319243_A0A520JYY6	K07218	nitrous oxidase accessory protein
archaea	UP000319243_A0A520JYW9	K07218	nitrous oxidase accessory protein
archaea	UP000316985_A0A520JVY8	NA	NA
archaea	UP000033814_A0A0F8QU64	K07218	nitrous oxidase accessory protein
archaea	UP000282099_A0A497IXZ1	K07218	nitrous oxidase accessory protein
archaea	UP000033933_A0A0F8GML2	K07218	nitrous oxidase accessory protein
archaea	UP000034424_A0A0F8GML2	K07218	nitrous oxidase accessory protein
archaea	UP000033933_A0A0F8IHH6	K07218	nitrous oxidase accessory protein
archaea	UP000034820_A0A0F8IHH6	K07218	nitrous oxidase accessory protein
archaea	UP000289075_A0A1V4UPY1	NA	NA
archaea	UP000284636_A0A419JJQ1	NA	NA
archaea	UP000008889_G0GZZ6	K07218	nitrous oxidase accessory protein
archaea	UP000279694_A0A662NFP0	K07218	nitrous oxidase accessory protein
archaea	UP000250125_A0A2Z2MKN3	K07218	nitrous oxidase accessory protein
archaea	UP000074030_A0A139CSB2	K07218	nitrous oxidase accessory protein
archaea	UP000251165_A0A315XD05	NA	NA
archaea	UP000008136_F2KNG1	NA	NA
archaea	UP000033097_A0A0E3REG7	K07218	nitrous oxidase accessory protein
archaea	UP000251165_A0A315XG35	NA	NA
archaea	UP000033814_A0A0F8L431	K07218	nitrous oxidase accessory protein
archaea	UP000278604_A0A3A5HFH0	NA	NA
archaea	UP000251165_A0A315XF73	K04013	cytochrome c-type protein NrfB
archaea	UP000284864_A0A3R7F6R7	NA	NA
archaea	UP000269933_A0A497K0C2	K07218	nitrous oxidase accessory protein
archaea	UP000009227_F6BAF8	NA	NA
archaea	UP000318694_A0A523T2K4	NA	NA
archaea	UP000316408_A0A523W667	NA	NA
archaea	UP000280918_A0A497LKB7	K07218	nitrous oxidase accessory protein
archaea	UP000268628_A0A497RT46	NA	NA
archaea	UP000572283_A0A7C5XX59	NA	NA
archaea	UP000033814_A0A0F8QW70	K07218	nitrous oxidase accessory protein
archaea	UP000051862_A0A0Q2S1Z1	NA	NA
archaea	UP000285139_A0A419K7U1	K07218	nitrous oxidase accessory protein
archaea	UP000286269_A0A419K7U1	K07218	nitrous oxidase accessory protein
archaea	UP000033814_A0A0F8TS49	K07218	nitrous oxidase accessory protein
archaea	UP000033929_A0A0F8TS49	K07218	nitrous oxidase accessory protein
archaea	UP000033933_A0A0F8TS49	K07218	nitrous oxidase accessory protein
archaea	UP000034298_A0A0F8TS49	K07218	nitrous oxidase accessory protein
archaea	UP000034424_A0A0F8TS49	K07218	nitrous oxidase accessory protein
archaea	UP000034657_A0A0F8TS49	K07218	nitrous oxidase accessory protein
archaea	UP000282099_A0A497IVT5	K07218	nitrous oxidase accessory protein
archaea	UP000239462_A0A2L1C860	NA	NA
archaea	UP000033814_A0A0F8PML6	K07218	nitrous oxidase accessory protein
archaea	UP000033929_A0A0F8PML6	K07218	nitrous oxidase accessory protein
archaea	UP000033987_A0A0F8PML6	K07218	nitrous oxidase accessory protein
archaea	UP000034064_A0A0F8PML6	K07218	nitrous oxidase accessory protein
archaea	UP000034298_A0A0F8PML6	K07218	nitrous oxidase accessory protein
archaea	UP000034424_A0A0F8PML6	K07218	nitrous oxidase accessory protein
archaea	UP000034657_A0A0F8PML6	K07218	nitrous oxidase accessory protein
archaea	UP000034733_A0A0F8PML6	K07218	nitrous oxidase accessory protein
archaea	UP000467371_A0A0F8PML6	K07218	nitrous oxidase accessory protein
archaea	UP000273275_A0A497IHZ4	NA	NA
archaea	UP000286269_A0A3R7DVD7	K07218	nitrous oxidase accessory protein
archaea	UP000250179_A0A2Z2MD53	K21449	trimeric autotransporter adhesin
archaea	UP000272347_A0A662TEN6	NA	NA
archaea	UP000005877_G7WJZ0	NA	NA
archaea	UP000286269_A0A3R7ACI5	K07218	nitrous oxidase accessory protein
archaea	UP000286269_A0A3R7D105	K07218	nitrous oxidase accessory protein
archaea	UP000034651_A0A0F8DVD5	K07218	nitrous oxidase accessory protein
archaea	UP000278700_A0A662KBD8	K07218	nitrous oxidase accessory protein
archaea	UP000325095_A0A5A7RXX4	NA	NA
archaea	UP000281003_A0A497HI19	NA	NA
archaea	UP000266049_A0A3A4USB6	NA	NA
archaea	UP000266049_A0A3A4UQF1	NA	NA
archaea	UP000574486_A0A7C1E3M2	K07218	nitrous oxidase accessory protein
archaea	UP000277713_A0A662L3W5	K07218	nitrous oxidase accessory protein
archaea	UP000034930_A0A0F8FYP7	K07218	nitrous oxidase accessory protein
archaea	UP000532013_A0A7C1W6A2	K07218	nitrous oxidase accessory protein
archaea	UP000271230_A0A662MMM5	NA	NA
bacteria	UP000246018_A0A2T8F5D2	NA	NA
bacteria	UP000067626_A0A0K1EEV4	NA	NA
bacteria	UP000033054_A0A0E3V7V9	NA	NA
bacteria	UP000295707_A0A4R1HF42	NA	NA
bacteria	UP000217148_A0A249T2S6	NA	NA
bacteria	UP000352687_A0A5Q3L400	NA	NA
eukarya	UP000189700_Q6R567	K10666	E3 ubiquitin-protein ligase RNF5 [EC:2.3.2.27]
eukarya	UP000017559_V2WXJ4	K10601	E3 ubiquitin-protein ligase synoviolin [EC:2.3.2.27]
eukarya	UP000196158_A0A1X7QZC6	K19816	transcription activator MSS11
eukarya	UP000053841_W6YNY5	K10601	E3 ubiquitin-protein ligase synoviolin [EC:2.3.2.27]
eukarya	UP000240493_A0A2T3YTW7	K10601	E3 ubiquitin-protein ligase synoviolin [EC:2.3.2.27]
eukarya	UP000284842_A0A409Y9Q0	K10601	E3 ubiquitin-protein ligase synoviolin [EC:2.3.2.27]
eukarya	UP000226031_A0A2B7ZJV2	K10601	E3 ubiquitin-protein ligase synoviolin [EC:2.3.2.27]
eukarya	UP000233220_A0A2K6V495	K15047	heterogeneous nuclear ribonucleoprotein U-like protein 1
eukarya	UP000233220_A0A2K6SUU7	K16820	WW domain-containing transcription regulator protein 1
eukarya	UP000008311_B9RTT7	NA	NA
eukarya	UP000017836_W1PWR8	K14321	nucleoporin-like protein 2
eukarya	UP000017836_U5D0L4	NA	NA
eukarya	UP000009183_F6HDL6	NA	NA
eukarya	UP000009183_F6HR19	NA	NA
eukarya	UP000189703_A0A1U8ACV1	NA	NA
eukarya	UP000189703_A0A1U8BAI5	NA	NA
eukarya	UP000036987_A0A0K9PPE6	NA	NA
eukarya	UP000036987_A0A0K9Q3M7	NA	NA
eukarya	UP000223968_A0A2B7WH34	K10601	E3 ubiquitin-protein ligase synoviolin [EC:2.3.2.27]
eukarya	UP000293547_A0A4Q4QVL7	K10601	E3 ubiquitin-protein ligase synoviolin [EC:2.3.2.27]
eukarya	UP000078343_A0A178ZX66	K10601	E3 ubiquitin-protein ligase synoviolin [EC:2.3.2.27]
eukarya	UP000246171_A0A317UMR0	K10601	E3 ubiquitin-protein ligase synoviolin [EC:2.3.2.27]
eukarya	UP000034164_A0A0G2HX32	K10601	E3 ubiquitin-protein ligase synoviolin [EC:2.3.2.27]
eukarya	UP000068243_A0A117E135	K10601	E3 ubiquitin-protein ligase synoviolin [EC:2.3.2.27]
eukarya	UP000218381_A0A2H3IA30	K10601	E3 ubiquitin-protein ligase synoviolin [EC:2.3.2.27]
eukarya	UP000191285_A0A1V6TC24	K10601	E3 ubiquitin-protein ligase synoviolin [EC:2.3.2.27]
eukarya	UP000050240_A0A0L8RFX3	NA	NA
eukarya	UP000184383_A0A1L9RAP9	K10601	E3 ubiquitin-protein ligase synoviolin [EC:2.3.2.27]
eukarya	UP000007266_A0A139WG52	K10643	CCR4-NOT transcription complex subunit 4 [EC:2.3.2.27]
eukarya	UP000095301_A0A1I8N9L3	K10297	F-box protein 11
eukarya	UP000002866_I2H7T4	K12580	CCR4-NOT transcription complex subunit 3
eukarya	UP000030106_A0A0A2VD61	K10601	E3 ubiquitin-protein ligase synoviolin [EC:2.3.2.27]
eukarya	UP000054485_A0A0D0BIB3	K10601	E3 ubiquitin-protein ligase synoviolin [EC:2.3.2.27]
eukarya	UP000249551_A0A2W1HAJ9	K10601	E3 ubiquitin-protein ligase synoviolin [EC:2.3.2.27]
eukarya	UP000308652_A0A5C3MT73	K10601	E3 ubiquitin-protein ligase synoviolin [EC:2.3.2.27]
eukarya	UP000016934_M2RPV6	K10601	E3 ubiquitin-protein ligase synoviolin [EC:2.3.2.27]
eukarya	UP000053424_A0A0C3C8K8	K10601	E3 ubiquitin-protein ligase synoviolin [EC:2.3.2.27]
eukarya	UP000004994_A0A3Q7EP81	NA	NA
eukarya	UP000004994_A0A3Q7J3J8	K14321	nucleoporin-like protein 2
eukarya	UP000004994_A0A3Q7IP86	NA	NA
eukarya	UP000316079_A0A553QB70	K24720	tubby-related protein 4
eukarya	UP000005447_H0VG81	K08883	tripartite motif-containing protein 33 [EC:2.3.2.27]
eukarya	UP000002494_D3ZDE6	K15162	mediator of RNA polymerase II transcription subunit 12
eukarya	UP000002494_A0A0G2K4W3	K15162	mediator of RNA polymerase II transcription subunit 12
eukarya	UP000002494_A0A096MKF8	K15162	mediator of RNA polymerase II transcription subunit 12
eukarya	UP000075903_A0A182VDK5	K12171	E3 ubiquitin-protein ligase SH3RF [EC:2.3.2.27]
eukarya	UP000075880_A0A182JKA8	K12171	E3 ubiquitin-protein ligase SH3RF [EC:2.3.2.27]
eukarya	UP000007266_D7EHU7	K15685	E3 ubiquitin-protein ligase Hakai [EC:2.3.2.27]
eukarya	UP000504616_A0A6I9W6E2	K10297	F-box protein 11
eukarya	UP000091857_A0A251LC16	NA	NA
eukarya	UP000290289_A0A498I6L3	K12824	transcription elongation regulator 1
eukarya	UP000054549_A0A0C2XIX0	K10601	E3 ubiquitin-protein ligase synoviolin [EC:2.3.2.27]
eukarya	UP000248405_A0A319C249	K10601	E3 ubiquitin-protein ligase synoviolin [EC:2.3.2.27]
eukarya	UP000002866_I2H856	NA	NA
eukarya	UP000001294_B6QM43	K10601	E3 ubiquitin-protein ligase synoviolin [EC:2.3.2.27]
eukarya	UP000005220_H2AZZ5	K21664	KSHV latency-associated nuclear antigen
eukarya	UP000293823_A0A4Q4QXK4	K10601	E3 ubiquitin-protein ligase synoviolin [EC:2.3.2.27]
eukarya	UP000016935_R0IY66	K10601	E3 ubiquitin-protein ligase synoviolin [EC:2.3.2.27]
eukarya	UP000053573_A0A0H1B6A4	K10601	E3 ubiquitin-protein ligase synoviolin [EC:2.3.2.27]
eukarya	UP000075883_A0A182M963	K12171	E3 ubiquitin-protein ligase SH3RF [EC:2.3.2.27]
eukarya	UP000076407_A0A182XC75	K12171	E3 ubiquitin-protein ligase SH3RF [EC:2.3.2.27]
eukarya	UP000008549_A8XRH4	K10643	CCR4-NOT transcription complex subunit 4 [EC:2.3.2.27]
eukarya	UP000001450_Q8I5Z0	NA	NA
eukarya	UP000001073_G1QS27	K16820	WW domain-containing transcription regulator protein 1
eukarya	UP000008912_G1LV42	K16820	WW domain-containing transcription regulator protein 1
eukarya	UP000008225_F7I3L9	NA	NA
eukarya	UP000233040_A0A2K5SH90	NA	NA
eukarya	UP000008225_F7I0Z2	K12888	heterogeneous nuclear ribonucleoprotein U
eukarya	UP000233040_A0A2K5SJF6	K15047	heterogeneous nuclear ribonucleoprotein U-like protein 1
eukarya	UP000233040_A0A2K5Q4T7	NA	NA
eukarya	UP000233040_A0A2K5SIC6	K12888	heterogeneous nuclear ribonucleoprotein U
eukarya	UP000006718_F6XXC8	K16820	WW domain-containing transcription regulator protein 1
eukarya	UP000233040_A0A2K5SIC5	K12888	heterogeneous nuclear ribonucleoprotein U
eukarya	UP000009136_A0A3Q1NBB6	K16820	WW domain-containing transcription regulator protein 1
eukarya	UP000233040_A0A2K5SJF4	K15047	heterogeneous nuclear ribonucleoprotein U-like protein 1
eukarya	UP000233040_A0A2K5SH84	NA	NA
eukarya	UP000008225_A0A5F4W823	K12888	heterogeneous nuclear ribonucleoprotein U
eukarya	UP000233040_A0A2K5SID0	K12888	heterogeneous nuclear ribonucleoprotein U
eukarya	UP000008225_A0A2R8MGT0	K12888	heterogeneous nuclear ribonucleoprotein U
eukarya	UP000008225_A0A2R8MLA1	K12888	heterogeneous nuclear ribonucleoprotein U
eukarya	UP000009136_A0A3Q1LXW0	K08883	tripartite motif-containing protein 33 [EC:2.3.2.27]
eukarya	UP000233040_A0A2K5SH78	NA	NA
eukarya	UP000233040_A0A2K5RQK4	K16820	WW domain-containing transcription regulator protein 1
eukarya	UP000233040_A0A2K5SID4	K12888	heterogeneous nuclear ribonucleoprotein U
eukarya	UP000233040_A0A2K5SJF5	K15047	heterogeneous nuclear ribonucleoprotein U-like protein 1
eukarya	UP000314981_A0A4W2DH93	K16820	WW domain-containing transcription regulator protein 1
eukarya	UP000008225_U3F263	K12888	heterogeneous nuclear ribonucleoprotein U
eukarya	UP000233040_A0A2K5SIC8	K12888	heterogeneous nuclear ribonucleoprotein U
eukarya	UP000008225_F7BZ79	K15047	heterogeneous nuclear ribonucleoprotein U-like protein 1
eukarya	UP000247647_A0A318YMN2	K10601	E3 ubiquitin-protein ligase synoviolin [EC:2.3.2.27]
eukarya	UP000283269_A0A409XFF9	K10601	E3 ubiquitin-protein ligase synoviolin [EC:2.3.2.27]
eukarya	UP000053095_A0A6V8HB93	K10601	E3 ubiquitin-protein ligase synoviolin [EC:2.3.2.27]
eukarya	UP000184304_A0A1L9N4W5	K10601	E3 ubiquitin-protein ligase synoviolin [EC:2.3.2.27]
eukarya	UP000240760_A0A2T4BTE7	K10601	E3 ubiquitin-protein ligase synoviolin [EC:2.3.2.27]
eukarya	UP000242791_A0A1J9Q7Z0	K10601	E3 ubiquitin-protein ligase synoviolin [EC:2.3.2.27]
eukarya	UP000001471_B2W8Q5	K10601	E3 ubiquitin-protein ligase synoviolin [EC:2.3.2.27]
eukarya	UP000054337_W7F1Z0	K10601	E3 ubiquitin-protein ligase synoviolin [EC:2.3.2.27]
eukarya	UP000075900_A0A182R8M6	K12171	E3 ubiquitin-protein ligase SH3RF [EC:2.3.2.27]
eukarya	UP000233020_A0A2K5EB79	NA	NA
eukarya	UP000233020_A0A2K5DDC3	K15047	heterogeneous nuclear ribonucleoprotein U-like protein 1
eukarya	UP000233020_A0A2K5DDC5	K15047	heterogeneous nuclear ribonucleoprotein U-like protein 1
eukarya	UP000233020_A0A2K5EBC7	NA	NA
eukarya	UP000233020_A0A2K5DDA5	K15047	heterogeneous nuclear ribonucleoprotein U-like protein 1
eukarya	UP000233020_A0A2K5EB76	NA	NA
eukarya	UP000233020_A0A2K5EB60	NA	NA
eukarya	UP000233020_A0A2K5EGQ2	K12888	heterogeneous nuclear ribonucleoprotein U
eukarya	UP000233020_A0A2K5EGX5	K12888	heterogeneous nuclear ribonucleoprotein U
eukarya	UP000233020_A0A2K5DCI6	NA	NA
eukarya	UP000233020_A0A2K5EGU1	K12888	heterogeneous nuclear ribonucleoprotein U
eukarya	UP000233020_A0A2K5EB77	NA	NA
eukarya	UP000233020_A0A2K5EB68	NA	NA
eukarya	UP000011712_A0A2I2UVF2	K16820	WW domain-containing transcription regulator protein 1
eukarya	UP000002356_W5P3Z2	K16820	WW domain-containing transcription regulator protein 1
eukarya	UP000233020_A0A2K5EGX8	K12888	heterogeneous nuclear ribonucleoprotein U
eukarya	UP000233020_A0A2K5DSA3	K16820	WW domain-containing transcription regulator protein 1
eukarya	UP000233020_A0A2K5EGV6	K12888	heterogeneous nuclear ribonucleoprotein U
eukarya	UP000002356_W5QFD2	K08883	tripartite motif-containing protein 33 [EC:2.3.2.27]
eukarya	UP000075882_A0A6E8W2U5	K12171	E3 ubiquitin-protein ligase SH3RF [EC:2.3.2.27]
eukarya	UP000314981_A0A4W2I4P0	K08883	tripartite motif-containing protein 33 [EC:2.3.2.27]
eukarya	UP000291000_A0A452EZL8	K16820	WW domain-containing transcription regulator protein 1
eukarya	UP000233140_A0A2K5Z767	K16820	WW domain-containing transcription regulator protein 1
eukarya	UP000007646_G3SP01	K08883	tripartite motif-containing protein 33 [EC:2.3.2.27]
eukarya	UP000233020_A0A2K5DDB8	K15047	heterogeneous nuclear ribonucleoprotein U-like protein 1
eukarya	UP000240080_A0A2R9BR50	K16820	WW domain-containing transcription regulator protein 1
eukarya	UP000291000_A0A452EAP6	K08883	tripartite motif-containing protein 33 [EC:2.3.2.27]
eukarya	UP000233020_A0A2K5EGY0	K12888	heterogeneous nuclear ribonucleoprotein U
eukarya	UP000028761_A0A096MLY2	K16820	WW domain-containing transcription regulator protein 1
eukarya	UP000233020_A0A2K5EB66	NA	NA
eukarya	UP000504616_A0A6I9V125	K12171	E3 ubiquitin-protein ligase SH3RF [EC:2.3.2.27]
eukarya	UP000000542_Q4QDS7	NA	NA
eukarya	UP000095300_A0A1I8Q5B1	K12171	E3 ubiquitin-protein ligase SH3RF [EC:2.3.2.27]
eukarya	UP000075840_A0A182IIF7	K12171	E3 ubiquitin-protein ligase SH3RF [EC:2.3.2.27]
eukarya	UP000069940_A0A182GQU2	K12171	E3 ubiquitin-protein ligase SH3RF [EC:2.3.2.27]
eukarya	UP000249989_A0A182GQU2	K12171	E3 ubiquitin-protein ligase SH3RF [EC:2.3.2.27]
eukarya	UP000069940_A0A182H9S0	K10297	F-box protein 11
eukarya	UP000249989_A0A182H9S0	K10297	F-box protein 11
eukarya	UP000001450_Q8I569	K10643	CCR4-NOT transcription complex subunit 4 [EC:2.3.2.27]
eukarya	UP000001450_Q8IB94	K10592	E3 ubiquitin-protein ligase HUWE1 [EC:2.3.2.26]
eukarya	UP000233220_A0A2K6TJM0	K12888	heterogeneous nuclear ribonucleoprotein U
eukarya	UP000233220_A0A2K6V422	K15047	heterogeneous nuclear ribonucleoprotein U-like protein 1
eukarya	UP000233220_A0A2K6TL46	NA	NA
eukarya	UP000233220_A0A2K6TJJ3	K12888	heterogeneous nuclear ribonucleoprotein U
eukarya	UP000233220_A0A2K6TJL4	K12888	heterogeneous nuclear ribonucleoprotein U
eukarya	UP000233220_A0A2K6V440	K15047	heterogeneous nuclear ribonucleoprotein U-like protein 1
eukarya	UP000233220_A0A2K6V436	K15047	heterogeneous nuclear ribonucleoprotein U-like protein 1
eukarya	UP000233080_A0A2K5JLU4	K16820	WW domain-containing transcription regulator protein 1
eukarya	UP000291021_A0A452U7Q1	K16820	WW domain-containing transcription regulator protein 1
eukarya	UP000233180_A0A2K6L1W5	K16820	WW domain-containing transcription regulator protein 1
eukarya	UP000001519_G3QDA0	K16820	WW domain-containing transcription regulator protein 1
eukarya	UP000265566_A0A072U0F7	K15685	E3 ubiquitin-protein ligase Hakai [EC:2.3.2.27]
eukarya	UP000265566_G7JSU2	K14321	nucleoporin-like protein 2
eukarya	UP000265566_A0A072US66	NA	NA
eukarya	UP000265566_A0A072U0E3	K15685	E3 ubiquitin-protein ligase Hakai [EC:2.3.2.27]
eukarya	UP000265566_A0A072V5Z5	NA	NA
eukarya	UP000036987_A0A0K9NT64	K14321	nucleoporin-like protein 2
eukarya	UP000189703_A0A1U7ZR30	NA	NA
eukarya	UP000036987_A0A0K9P5F9	K15685	E3 ubiquitin-protein ligase Hakai [EC:2.3.2.27]
eukarya	UP000189703_A0A1U7ZWZ5	NA	NA
eukarya	UP000009183_D7U897	K14321	nucleoporin-like protein 2
eukarya	UP000036987_A0A0K9Q152	NA	NA
eukarya	UP000235145_A0A2J6M032	K14321	nucleoporin-like protein 2
eukarya	UP000235145_A0A2J6JRA3	NA	NA
eukarya	UP000235145_A0A2J6KRF1	NA	NA
eukarya	UP000222542_A0A2G2YGG9	NA	NA
eukarya	UP000316079_A0A553QB73	K24720	tubby-related protein 4
eukarya	UP000261400_A0A3B5AZG7	K10324	ankyrin repeat and SOCS box protein 2
eukarya	UP000030763_U6M3D3	NA	NA
eukarya	UP000050787_A0A183GY24	K04506	E3 ubiquitin-protein ligase SIAH1 [EC:2.3.2.27]
eukarya	UP000504634_A0A6J2T489	K10297	F-box protein 11
eukarya	UP000001067_E3S8M9	K10601	E3 ubiquitin-protein ligase synoviolin [EC:2.3.2.27]
eukarya	UP000007115_G9NDT0	K10601	E3 ubiquitin-protein ligase synoviolin [EC:2.3.2.27]
eukarya	UP000012338_N4WW47	K10601	E3 ubiquitin-protein ligase synoviolin [EC:2.3.2.27]
eukarya	UP000245403_A0A2W1FB44	K10601	E3 ubiquitin-protein ligase synoviolin [EC:2.3.2.27]
eukarya	UP000249757_A0A2W1FB44	K10601	E3 ubiquitin-protein ligase synoviolin [EC:2.3.2.27]
eukarya	UP000076881_A0A162KNC8	K10601	E3 ubiquitin-protein ligase synoviolin [EC:2.3.2.27]
