## Supplemental Table 8 for "Universal functions of prion candidates across all three domains of life suggest a primeval role of protein self-templating"

go_term	namespace	name	depth
GO:0000272	biological_process	polysaccharide catabolic process	5
GO:0004197	molecular_function	cysteine-type endopeptidase activity	5
GO:0004252	molecular_function	serine-type endopeptidase activity	5
GO:0004386	molecular_function	helicase activity	3
GO:0004553	molecular_function	hydrolase activity, hydrolyzing O-glycosyl compounds	4
GO:0005509	molecular_function	calcium ion binding	5
GO:0005575	cellular_component	cellular_component	0
GO:0005576	cellular_component	extracellular region	2
GO:0005976	biological_process	polysaccharide metabolic process	4
GO:0007155	biological_process	cell adhesion	2
GO:0007156	biological_process	homophilic cell adhesion via plasma membrane adhesion molecules	5
GO:0008094	molecular_function	ATP-dependent activity, acting on DNA	4
GO:0009057	biological_process	macromolecule catabolic process	4
GO:0010383	biological_process	cell wall polysaccharide metabolic process	6
GO:0010410	biological_process	hemicellulose metabolic process	7
GO:0016021	cellular_component	integral component of membrane	3
GO:0016052	biological_process	carbohydrate catabolic process	4
GO:0016567	biological_process	protein ubiquitination	9
GO:0016798	molecular_function	hydrolase activity, acting on glycosyl bonds	3
GO:0016998	biological_process	cell wall macromolecule catabolic process	6
GO:0022610	biological_process	biological adhesion	1
GO:0030246	molecular_function	carbohydrate binding	2
GO:0031176	molecular_function	endo-1,4-beta-xylanase activity	6
GO:0031224	cellular_component	intrinsic component of membrane	2
GO:0032446	biological_process	protein modification by small protein conjugation	8
GO:0044036	biological_process	cell wall macromolecule metabolic process	5
GO:0044264	biological_process	cellular polysaccharide metabolic process	5
GO:0044347	biological_process	cell wall polysaccharide catabolic process	7
GO:0045491	biological_process	xylan metabolic process	8
GO:0045493	biological_process	xylan catabolic process	9
GO:0070647	biological_process	protein modification by small protein conjugation or removal	7
GO:0097599	molecular_function	xylanase activity	5
GO:0098609	biological_process	cell-cell adhesion	3
GO:0098742	biological_process	cell-cell adhesion via plasma-membrane adhesion molecules	4
GO:0110165	cellular_component	cellular anatomical entity	1
